# Chemical genomics informs antibiotic and essential gene function in *Acinetobacter baumannii*

**DOI:** 10.1101/2024.12.05.627103

**Authors:** Jennifer S Tran, Ryan D Ward, Rubén Iruegas-López, Ingo Ebersberger, Jason M Peters

## Abstract

The Gram-negative pathogen, *Acinetobacter baumannii*, poses a serious threat to human health due to its role in nosocomial infections that are resistant to treatment with current antibiotics. Despite this, our understanding of fundamental *A. baumannii* biology remains limited, as many essential genes have not been experimentally characterized. These essential genes are critical for bacterial survival and, thus, represent promising targets for drug discovery. Here, we systematically probe the function of essential genes by screening a CRISPR interference knockdown library against a diverse panel of chemical inhibitors, including antibiotics. We find that most essential genes show chemical-gene interactions, allowing insights into both inhibitor and gene function. For instance, knockdown of lipooligosaccharide (LOS) transport genes increased sensitivity to a broad range of chemicals. Cells with defective LOS transport showed cell envelope hyper-permeability that was dependent on continued LOS synthesis. Using phenotypes across our chemical-gene interaction dataset, we constructed an essential gene network linking poorly understood genes to well-characterized genes in cell division and other processes. Finally, our phenotype-structure analysis identified structurally related antibiotics with distinct cellular impacts and suggested potential targets for underexplored inhibitors. This study advances our understanding of essential gene and inhibitor function, providing a valuable resource for mechanistic studies, therapeutic strategies, and future key targets for antibiotic development.
