## Appendix Table S1-S3 for "Chemical genomics informs antibiotic and essential gene function in *Acinetobacter baumannii*"

### Sheet: Table 1 - Strains
Table 1: Strains used in this study
Strain name	Description1	Source
sJMP4001	Acinetobacter baumannii ATCC19606 WT	ATCC
sJMP4002	Acinetobacter baumannii ATCC17978 WT	ATCC
sJMP2949	A. baumanii 19606 (sJMP4001) with MCi pooled library inserted into the Tn7 att site, gmR (A. baumanii essential gene Mobile-CRISPRi pooled library)	Ward et al. [PMID:38126769]
sJMP3049	Escherichia coli (derived from WM6026, sJMP3043) lacIq, rrnB3, DElacZ4787, hsdR514, DE(araBAD)567, DE(rhaBAD)568, rph-1 att-lambda::pAE12-del (oriR6K/cat::frt5), del 4229(dapA)::FRT (DAP-), del(endA)::FRT, uidA(DMluI)::pir(wt), attHK::pJK1006::del1/2(del oriR6K-cat::FRT5, del trfA::FRT), FRT inserted between mltB and srlA, recA1, attTn7::acrIIA4 (cms) (pir+, recAI mating strain with anti-CRISPR)	Ward et al. [PMID:38126769]
sJMP3053	Escherichia coli (derived from BW25141, sJMP3034) ∆(araD-araB)567, ∆lacZ4787(::rrnB-3), ∆(phoB-phoR)580, l-, galU95, ∆uidA3::pir+, recA1, endA9(del-ins)::FRT, rph-1, ∆(rhaD-rhaB)568, hsdR514, attTn7::acrIIA4 (pir+, recAI cloning strain with anti-CRISPR)	Ward et al. [PMID:38126769]
sJMP4061	E. coli mating strain sJMP3049 with pEVS104 (helper strain; sJMP2935); kanR, dap-	Ward et al. [PMID:38126769]
sJMP4062	E. coli mating strain sJMP3049 with pJMP1039 (Tn7 transposase expression strain; sJMP2644); ampR, dap-	Ward et al. [PMID:38126769]
sJMP4324	A. baumannii 19606 (sJMP4001) with MCi system inserted into the Tn7 att site, gmR (non-targeting control sgRNA)	Ward et al. [PMID:38126769]
sJMP4395	A. baumannii 19606 (sJMP4001) with Mci system from pJMP4379 inserted into the Tn7 att site, gmR (smc2 sgRNA)	this study
sJMP4408	A. baumannii 19606 (sJMP4001) with Mci system from pJMP4396 inserted into the Tn7 att site, gmR (blhA sgRNA)	this study
sJMP4414	A. baumannii 19606 (sJMP4001) with Mci system from pJMP4248 inserted into the Tn7 att site, gmR (ftsZ sgRNA)	this study
sJMP4431	A. baumannii 19606 (sJMP4001) with Mci system from pJMP4415 inserted into the Tn7 att site, gmR (GO593_07290 sgRNA)	this study
sJMP4501	sJMP3719; A. baumannii 17978 (sJMP4002) with empty vector expression plasmid; kanR	Bacon, Tran et al.
sJMP4507	sJMP3720; A. baumannii 17978 (sJMP4002) with sfGFP expression plasmid; kanR	Bacon, Tran et al.
sJMP4498	A. baumannii 17978 (sJMP4002) with smc2-sfGFP expression plasmid; kanR	this study
sJMP4500	A. baumannii 17978 (sJMP4002) with sfGFP-GO593_07290 expression plasmid; kanR	this study
sJMP4519	A. baumannii 17978 (sJMP4002) with sfGFP-blhA expression plasmid; kanR	this study
sJMP4520	A. baumannii 17978 (sJMP4002) with smc2 expression plasmid; kanR	this study
sJMP4521	A. baumannii 19606 (sJMP4001) with Mci system inserted into the Tn7 att site, gmR (lptA sgRNA)	this study
sJMP4532	A. baumannii ATCC19606 lpxC(S106R)	Powers and Trent [PMID: 30087182]
sJMP4539	A. baumannii 19606 lpxC(S106R) (sJMP4532) with Mci system inserted into the Tn7 att site, gmR (lptA sgRNA)	this study
sJMP4543	A. baumannii 19606 lpxC(S106R) (sJMP4532) with Mci system inserted into the Tn7 att site, gmR (nontargeting sgRNA)	this study
sJMP10076	A. baumannii 19606 (sJMP4001) with MCi system inserted into the Tn7 att site, gmR (lpxC sgRNA)	Ward et al. [PMID:38126769]
1gmR = gentamicin-resistant; kanR = kanamycin-resistant; ampR = ampicillin-resistant; dap- = requires diaminopimelic acid; pmbR = polymyxin B-resistant; vanS = vancomycin-sensitive; MCi = Mobile-CRISPRi

### Sheet: Table 2 - Plasmids
Table 2: Plasmids used in this study
Plasmid	Addgene #	Description1	Construction/Notes	Marker2	Source
pJMP2776	208890	MCi plasmid for A. baumannii; for cloning new guides	BsaI sites to insert guides	ampR (backbone), gmR(transposon)	Ward et al. [PMID:38126769]
pJMP4189		MCi plasmid for A. baumannii; nontargeting guide	pJMP2776; digested with BsaI and ligated with oJMP834/835	ampR (backbone), gmR(transposon)	Ward et al. [PMID:38126769]
pJMP2768	208889	MCi test plasmid. GFP targeting spacer, GFP expression.	Used to PCR sfgfp fragment	ampR (backbone), gmR(transposon)	Ward et al. [PMID:38126769]
pEVS104		R6K ori helper plasmid for conjugation into A. baumannii		kanR	Stabb et al. [PMID: 12474404]
pJMP4480	222349	pJMP3654; A. baumannii sfGFP vector	multiple cloning site downstream of strong promoter (PabstBR) and RBS	kanR	Bacon, Tran, et al. [PMID: 38853957]
pJMP4481	222348	pJMP3653; A. baumannii replicative vector for overexpression; empty vector	multiple cloning site downstream of strong promoter (PabstBR) and RBS	kanR	Bacon, Tran, et al. [PMID: 38853957]
pJMP3407		A. baumannii replicative vector for expression; weak promoter, empty vector	multiple cloning site downstream of weak promoter (Pabst) and RBS - expression too low for microscopy	kanR	Bacon, Tran, et al. [PMID: 38853957]
pJMP4253		MCi plasmid for A. baumannii; lptA guide	pJMP2776; digested with BsaI and ligated with oJMP767/787	ampR (backbone), gmR(transposon)	this study
pJMP4396		MCi plasmid for A. baumannii; blhA guide	pJMP2776; digested with BsaI and ligated with oJMP1883/1884	ampR (backbone), gmR(transposon)	this study
pJMP4379		MCi plasmid for A. baumannii; smc2 guide	pJMP2776; digested with BsaI and ligated with oJMP1853/1854	ampR (backbone), gmR(transposon)	this study
pJMP4248		MCi plasmid for A. baumannii; ftsZ guide	pJMP2776; digested with BsaI and ligated with oJMP778/779	ampR (backbone), gmR(transposon)	this study
pJMP4415		MCi plasmid for A. baumannii; GO593_07290 guide	pJMP2776; digested with BsaI and ligated with oJMP1959/1960	ampR (backbone), gmR(transposon)	this study
pJMP4461		A. baumannii sfGFP-GO593_07290 vector; weak promoter	Hifi assemble GO593_07290 PCR amplified from A. baumannii 19606 gDNA with oJMP1991/1992, sfgfp amplified from p2768 with oJMP1989/1990, and pJMP3407 cut with NcoI and BamHI	kanR	this study
pJMP4479		A. baumannii sfGFP-GO593_07290 expression vector	Site-directed mutagenesis of pJMP4461 with oJMP2219 to convert to strong promoter for overexpression and microscopy (Pabst to PabstBR)	kanR	this study
pJMP4457		A. baumannii Smc2-sfGFP vector; weak promoter	Hifi assemble smc2 PCR amplified from A. baumannii 19606 gDNA with oJMP1983/1984, sfgfp PCR amplified from pJMP2768 with oJMP1985/1986, and pJMP3407 cut with NcoI and BamHI	kanR	this study
pJMP4477		A. baumannii Smc2-sfGFP overexpression vector	Site-directed mutagenesis of pJMP4457 with oJMP2219 to convert to strong promoter for overexpression and microscopy (Pabst to PabstBR)	kanR	this study
pJMP4513		A. baumannii Smc2 vector	PCR smc2 (GO593_11915) from A. baumannii 19606 gDNA with oJMP1983/2320; clone into pJMP4481 with NcoI and BamHI	kanR	this study
pJMP4511		A. baumannii sfGFP-BlhA vector	Hifi assemble blhA gblock (oJMP2321), sfgfp PCR amplified from pJMP4461 with oJMP2318/2319, and pJMP4481 cut with NcoI and BamHI	kanR	this study
1MCi = Mobile-CRISPRi
2gmR = gentamicin resistant; kanR = kanamycin resistant; ampR = ampicillin resistant

### Sheet: Table 3- Oligos
Table 3: Oligos used in this study
Oligo name	Sequence1	Description/Usage
oJMP834	TAGTGGGTCATAACATACTTCGTC	nontargeting top; anneal oligos to clone guides into BsaI sites in Mci vector
oJMP835	AAACGACGAAGTATGTTATGACCC	nontargeting bottom; anneal oligos to clone guides into BsaI sites in Mci vector
oJMP786	TAGTTAATTACCGCAGCTTGTTTT	lptA top; anneal oligos to clone guides into BsaI sites in Mci vector
oJMP787	AAACAAAACAAGCTGCGGTAATTA	lptA bottom; anneal oligos to clone guides into BsaI sites in Mci vector
oJMP1883	TAGTCACAGTTGAATAGGGGTCTG	GO593_07665 - blhA top; anneal oligos to clone guides into BsaI sites in Mci vector
oJMP1884	AAACCAGACCCCTATTCAACTGTG	GO593_07665 - blhA bottom; anneal oligos to clone guides into BsaI sites in Mci vector
oMP1853	TAGTCTGAAAACGATTTTTTAAAT	GO593_11915 - smc2 top; anneal oligos to clone guides into BsaI sites in Mci vector
oJMP1854	AAACATTTAAAAAATCGTTTTCAG	GO593_11915 - smc2 bottom; anneal oligos to clone guides into BsaI sites in Mci vector
oJMP778	TAGTATCTTCTATAAATTCAAATG	ftsZ top; anneal oligos to clone guides into BsaI sites in Mci vector
oJMP779	AAACCATTTGAATTTATAGAAGAT	ftsZ bottom; anneal oligos to clone guides into BsaI sites in Mci vector
oJMP1959	TAGTACAAGTGTCCCTAACCATTT	GO593_07290 top; anneal oligos to clone guides into BsaI sites in Mci vector
oJMP1960	AAACAAATGGTTAGGGACACTTGT	GO593_07290 bottom; anneal oligos to clone guides into BsaI sites in Mci vector
oJMP2219	GTCGTAAAGACGTCTCATTAATCAGATAAAATATTGACAATGTGAGCGGATAACAAG	primer for site-directed mutagenesis of Pabst to PabstBR promoter [Bacon, Tran, et al.]; used to create pJMP4477 and pJMP4479
oJMP2321	TGGCATGGATGAGCTCTACAAAGGCTCAGGCTCAATGGTGGCATTAAATGTCGGGCAAGATTTTAAAAAAAGATGGTTAAATGCGCCTGAAGCTGTCCGTCATGCTTATCAACAGGATTTGGCTCGTATTTGTGATTTATTAGAGCCTCAGACCCCTATTCAACTGTGGGTTTTAAATGACGAAAAAGCGCAATTAGAATCACAACAAAATATTGAAAAGGCATATGCTGACTTAAAGGCAGAGTTAATCGAGCAAGCGCGAATACGTCGCCAACTTGCTTTAGAAAAAGCTCTTGCAGATAAGCGCGCAAAGGAAGCAGCTTATGCTGCTGAATTACAAGCTGACGAAGTTCGTAAATTTAGTGAACAAACGGAAGCTTTGCAGGCTTTACGCAGTCA…	gblock containing A. baumannii ATCC19606 blhA and ends overlapping with sfGFP and pJMP4481 for pJMP4511 Hifi assembly
oJMP1991	GCAACGCGGTGTATCTGAAA	PCR GO593_07290 gene from A. baumannii ATCC19606 genomic DNA for pJMP4461 Hifi assembly; primer 1
oJMP1992	CAGGTCGACTCTAGAGGATCCTTATTATCTGCGTTTAATCACAATAGAGTCA	PCR GO593_07290 gene from A. baumannii ATCC19606 genomic DNA for pJMP4461 Hifi assembly; primer 2
oJMP1983	GCAGCACACAGGAAACAGACCATGTTAGAACAATTACAGCGTCTACA	PCR smc2 gene from A. baumannii ATCC19606 genomic DNA for pJMP4513 or pJMP4457 construction; primer 1
oJMP2320	CTTGCATGCCTGCAGGTCGACTCTAGAGGATCCTTACACTCATGATTGTGTCTCCTC	PCR smc2 gene from A. baumannii ATCC19606 genomic DNA for pJMP4513 construction; primer 2
oJMP1984	GATTGTGTCTCCTCACCAGC	PCR smc2 gene from A. baumannii ATCC19606 genomic DNA for pJMP4457 construction; primer 2
oJMP1985	GCTGGTGAGGAGACACAATCAGGCTCAGGCTCAATGAGCAAAGGAGAAGAACTTTTCA	PCR sfgfp from pJMP2768 for pJMP4457 Hifi assembly; primer 1
oJMP1986	CCTGCAGGTCGACTCTAGAGGATCCTTATTATTTGTAGAGCTCATCCATGCC	PCR sfgfp from pJMP2768 for pJMP4457 Hifi assembly; primer 2
oJMP2319	GCACATCAGCAGCACACAG	PCR sfgfp from pJMP4461 for pJMP4511 Hifi assembly; primer 1
oJMP2318	GCCTGAGCCTTTGTAGAGC	PCR sfgfp from pJMP4461 for pJMP4511 Hifi assembly; primer 2
oJMP1989	CAGCACACAGGAAACAGACCATGAGCAAAGGAGAAGAACTTTTCA	PCR sfgfp from pJMP2768 for pJMP4461 Hifi assembly; primer 1
oJMP1990	TTTCAGATACACCGCGTTGCGTTTTGCCAAACACTGAGCCTGAGCCTTTGTAGAGCTCATCCATGCC	PCR sfgfp from pJMP2768 for pJMP4461 Hifi assembly; primer 2
1Sequences are 5' to 3'
