## Appendix Table S4 for "Chemical genomics informs antibiotic and essential gene function in *Acinetobacter baumannii*"

### Sheet: Sheet2
Table S4: Chemical condition table
chemical	Antibiotic, metal, or other chemical tested in screen
abbreviation	Shorthand used in tables and graphs
solvent	solvent used for resuspension; 1% maximum in any given sample
final concentration	final chemical concentrations for sample growth
SMILES	SMILES = simplified molecular-input line-entry system, used for chemical structure analysis
notes	additional information about chemicals
chemical	abbreviation	solvent	final concentration	SMILES	notes
acriflavine	ACR	DMSO	2 µg/mL	C[N+]1=C2C=C(C=CC2=CC3=C1C=C(C=C3)N)N.C1=CC(=CC2=NC3=C(C=CC(=C3)N)C=C21)N.[Cl-]
amikacin	AMK	water	1.75 µg/mL	C1C(C(C(C(C1NC(=O)C(CCN)O)OC2C(C(C(C(O2)CO)O)N)O)O)OC3C(C(C(C(O3)CN)O)O)O)N.OS(=O)(=O)O
apramycin	APR	water	7 µg/mL	CNC1C(C2C(CC(C(O2)OC3C(CC(C(C3O)O)N)N)N)OC1OC4C(C(C(C(O4)CO)N)O)O)O.OS(=O)(=O)O
azithromycin	AZI	DMSO	0.2 µg/mL	CCC1C(C(C(N(CC(CC(C(C(C(C(C(=O)O1)C)OC2CC(C(C(O2)C)O)(C)OC)C)OC3C(C(CC(O3)C)N(C)C)O)(C)O)C)C)C)O)(C)O
aztreonam	AZT	water	1 µg/mL	CC1C(C(=O)N1S(=O)(=O)O)NC(=O)C(=NOC(C)(C)C(=O)O)C2=CSC(=N2)N
carvacrol	CRV	DMSO	40 µg/mL	CC1=C(C=C(C=C1)C(C)C)O
cefaclor	CEF	water	72 µg/mL	C1C(=C(N2C(S1)C(C2=O)NC(=O)C(C3=CC=CC=C3)N)C(=O)O)Cl
chlorhexidine (high)	CHX-hi	DMSO	5 µg/mL	C1=CC(=CC=C1NC(=NC(=NCCCCCCN=C(N)N=C(N)NC2=CC=C(C=C2)Cl)N)N)Cl
chlorhexidine (low)	CHX-lo	DMSO	6 µg/mL	C1=CC(=CC=C1NC(=NC(=NCCCCCCN=C(N)N=C(N)NC2=CC=C(C=C2)Cl)N)N)Cl
ciprofloxacin	CIP	DMSO	5 µg/mL	C1CC1N2C=C(C(=O)C3=CC(=C(C=C32)N4CCNCC4)F)C(=O)O.Cl
colistin	COL	water	0.5 µg/mL	CCC(C)CCCCC(=O)NC(CCN)C(=O)NC(C(C)O)C(=O)NC(CCN)C(=O)NC1CCNC(=O)C(NC(=O)C(NC(=O)C(NC(=O)C(NC(=O)C(NC(=O)C(NC1=O)CCN)CC(C)C)CC(C)C)CCN)CCN)C(C)O	Colistin is a mix of polymyxin E molecules. PubChem CID: 24825758 SMILES used
copper(II) sulfate	CuS	water	100 µg/mL	[O-]S(=O)(=O)[O-].[Cu+2]
daptomycin	DAP	water	100 µg/mL	CCCCCCCCCC(=O)NC(CC1=CNC2=CC=CC=C21)C(=O)NC(CC(=O)N)C(=O)NC(CC(=O)O)C(=O)NC3C(OC(=O)C(NC(=O)C(NC(=O)C(NC(=O)CNC(=O)C(NC(=O)C(NC(=O)C(NC(=O)C(NC(=O)CNC3=O)CCCN)CC(=O)O)C)CC(=O)O)CO)C(C)CC(=O)O)CC(=O)C4=CC=CC=C4N)C
D-cycloserine	DCS	water	60 µg/mL	C1C(C(=O)NO1)N
doripenem	DRP	water	0.05 µg/mL	CC1C2C(C(=O)N2C(=C1SC3CC(NC3)CNS(=O)(=O)N)C(=O)O)C(C)O
EDTA	EDTA	water	0.125 mM	C(CN(CC(=O)O)CC(=O)[O-])N(CC(=O)O)CC(=O)[O-].[Na+].[Na+]
ethidium bromide	EtBr	water	10 µg/mL	CC[N+]1=C2C=C(C=CC2=C3C=CC(=CC3=C1C4=CC=CC=C4)N)N.[Br-]
fosfomycin	FOS	water	32 µg/mL	CC1C(O1)P(=O)([O-])[O-].[Na+].[Na+]
imipenem	IMP	DMSO	.05 µg/mL	CC(C1C2CC(=C(N2C1=O)C(=O)O)SCCN=CN)O.O
indole	IND	DMSO	200 µg/mL	C1=CC=C2C(=C1)C=CN2
isoniazid	ISO	water	100 µg/mL	C1=CN=CC=C1C(=O)NN
lactoferrin	LCF	water	100 µg/mL	CCC(C)C(C(=NC(C(C)O)C(=NC(CS)C(=NC(C(C)C)C(=NC(CCCNC(=N)N)C(=NC(CCCNC(=N)N)C(=NC(C)C(=NC(CC1=CC=CC=C1)C(=O)O)O)O)O)O)O)O)O)N=C(C(CO)N=C(C2CCCN2C(=O)C(C)N=C(CN=C(C(CC(C)C)N=C(C(CCCCN)N=C(C(CCCCN)N=C(C(CCSC)N=C(C(CCCNC(=N)N)N=C(C(CC3=CNC4=CC=CC=C43)N=C(C(CCC(=N)O)N=C(C(CC5=CNC6=CC=CC=C65)N=C(C(CCCNC(=N)N)N=C(C(CCCNC(=N)N)N=C(C(CS)N=C(C(CCCCN)N=C(C(CC7=CC=CC=C7)N)O)O)O)O)O)O)O)O)O)O)O)O)O)O)O)O	SMILES for active portion of lactoferrin used
levofloxacin	LVF	DMSO	.125 µg/mL	CC1COC2=C3N1C=C(C(=O)C3=CC(=C2N4CCN(CC4)C)F)C(=O)O
LL-37	LL37	water	4 µg/mL	CCC(C)C(C(=O)C(=O)C(CCCNC(=N)N)NC(=O)C(CCCCN)NC(=O)C(CC1=CC=CC=C1)NC(=O)C(CCC(=O)O)NC(=O)C(CCCCN)NC(=O)CNC(=O)C(C(C)CC)NC(=O)C(CCCCN)NC(=O)C(CCC(=O)O)NC(=O)C(CCCCN)NC(=O)C(CO)NC(=O)C(CCCCN)NC(=O)C(CCCNC(=N)N)NC(=O)C(CC2=CC=CC=C2)NC(=O)C(CC3=CC=CC=C3)NC(=O)C(CC(=O)O)NC(=O)CNC(=O)C(CC(C)C)NNC(CC(C)C)C=O)NNC(C(C)C)C(=O)NC(CCC(=O)N)C(=O)NC(CCCNC(=N)N)C(=O)NC(C(C)CC)C(=O)NC(CCCCN)C(=O)NC(CC(=O)O)C(=O)…
lysozyme	LYS	water + 0.02M sodium acetate-acetic acid buffer (pH=4.6)	50 µg/mL	CCC(C)C(C(=O)NC(CCCNC(=N)N)C(=O)NC(C)C(=O)NC(CC1=CNC2=CC=CC=C21)C(=O)NC(C(C)C)C(=O)NC(C)C(=O)NC(CC3=CNC4=CC=CC=C43)C(=O)NC(CCCNC(=N)N)C(=O)NC(CC(=O)N)C(=O)NC(CCCNC(=N)N)C(=O)O)NC(=O)CNC(=O)C(CCC(=O)N)NC(=O)C5CCCN5C(=O)C(CC(=O)O)NC(=O)C(CCCNC(=N)N)NC(=O)C(C(C)C)NC(=O)C(C(C)C)NC(=O)C(CCCNC(=N)N)N
mecillinam	MEC	DMSO	25 µg/mL	CC1(C(N2C(S1)C(C2=O)N=CN3CCCCCC3)C(=O)O)C
meropenem	MRP	DMSO	0.15 µg/mL	CC1C2C(C(=O)N2C(=C1SC3CC(NC3)C(=O)N(C)C)C(=O)O)C(C)O
minocycline	MIN	water	0.005 µg/mL	CN(C)C1C2CC3CC4=C(C=CC(=C4C(=C3C(=O)C2(C(=C(C1=O)C(=O)N)O)O)O)O)N(C)C.Cl
mupirocin	MUP	DMSO	250 µg/mL	CC(C1C(O1)CC2COC(C(C2O)O)CC(=CC(=O)OCCCCCCCCC(=O)[O-])C)C(C)O.CC(C1C(O1)CC2COC(C(C2O)O)CC(=CC(=O)OCCCCCCCCC(=O)[O-])C)C(C)O.O.O.[Ca+2]
myricetin	MYR	DMSO	15 µg/mL	C1=C(C=C(C(=C1O)O)O)C2=C(C(=O)C3=C(C=C(C=C3O2)O)O)O
nickel(II) chloride	NiCl	water	400 µg/mL	Cl[Ni]Cl
phenazine	PHZ	water	5 µg/mL	C[N+]1=C2C=CC=CC2=NC3=CC=CC=C31.COS(=O)(=O)[O-]
polymyxin B	PMB	water	0.5 µg/mL	CCC(C)CCCCC(=O)NC(CCN)C(=O)NC(C(C)O)C(=O)NC(CCN)C(=O)NC1CCNC(=O)C(NC(=O)C(NC(=O)C(NC(=O)C(NC(=O)C(NC(=O)C(NC1=O)CCN)CC2=CC=CC=C2)CC(C)C)CCN)CCN)C(C)O.OS(=O)(=O)O	Polymyxin B1; Aerosporin
rifampicin	RIF	DMSO	1.2 µg/mL	CC1C=CC=C(C(=O)NC2=C(C(=C3C(=C2O)C(=C(C4=C3C(=O)C(O4)(OC=CC(C(C(C(C(C(C1O)C)O)C)OC(=O)C)C)OC)C)C)O)O)C=NN5CCN(CC5)C)C
SDS	SDS	water	50 µg/mL	CCCCCCCCCCCCOS(=O)(=O)[O-].[Na+]
piperacillin/tazobactam	PIP-TZ; piperacillin/ tazo	DMSO	4 µg/mL; 0.5 µg/mL	CCN1CCN(C(=O)C1=O)C(=O)NC(C2=CC=CC=C2)C(=O)NC3C4N(C3=O)C(C(S4)(C)C)C(=O)[O-].[Na+]	used SMILES for piperacillin (sodium salt)
tetracycline	TET	water	0.5 µg/mL	CC1(C2CC3C(C(=O)C(=C(C3(C(=O)C2=C(C4=C1C=CC=C4O)O)O)O)C(=O)N)N(C)C)O
thymol	THY	DMSO	30 µg/mL	CC1=CC(=C(C=C1)C(C)C)O
tigecycline	TIG	DMSO	.03125 µg/mL	CC(C)(C)NCC(=O)NC1=CC(=C2CC3CC4C(C(=O)C(=C(C4(C(=O)C3=C(C2=C1O)O)O)O)C(=O)N)N(C)C)N(C)C
tobramycin	TOB	water	0.4 µg/mL	C1C(C(C(C(C1N)OC2C(C(C(C(O2)CO)O)N)O)O)OC3C(CC(C(O3)CN)O)N)N
TPEN	TPEN	DMSO	1 µg/mL	C1=CC=NC(=C1)CN(CCN(CC2=CC=CC=N2)CC3=CC=CC=N3)CC4=CC=CC=N4
trimethoprim	TMP	DMSO	2 µg/mL	COC1=CC(=CC(=C1OC)OC)CC2=CN=C(N=C2N)N
trimethoprim/sulfamethoxazole	TMP-SMX; trimethoprim/ sulfa	DMSO	5 µg/mL; 25 µg/mL	COC1=CC(=CC(=C1OC)OC)CC2=CN=C(N=C2N)N	used SMILES for trimethoprim
vancomycin	VAN	water	5 µg/mL	CC1C(C(CC(O1)OC2C(C(C(OC2OC3=C4C=C5C=C3OC6=C(C=C(C=C6)C(C(C(=O)NC(C(=O)NC5C(=O)NC7C8=CC(=C(C=C8)O)C9=C(C=C(C=C9O)O)C(NC(=O)C(C(C1=CC(=C(O4)C=C1)Cl)O)NC7=O)C(=O)O)CC(=O)N)NC(=O)C(CC(C)C)NC)O)Cl)CO)O)O)(C)N)O.Cl
zinc sulfate	ZnSO4	water	250 µg/mL	[O-]S(=O)(=O)[O-].[Zn+2]
DMSO (control)	DMSO	DMSO	1% final	CS(=O)C
